# qPaLM: quantifying occult microarchitectural relationships in histopathological landscapes

**DOI:** 10.1101/828004

**Authors:** Timothy J Kendall, Catherine M Duff, Andrew M Thomson, John P Iredale

## Abstract

Optimal tissue imaging methods should be easy to apply, not require use-specific algorithmic training, and should leverage feature relationships central to subjective gold-standard assessment. We reinterpret histological images as landscapes to describe quantitative pathological landscape metrics (qPaLM), a generalisable framework defining topographic relationships in tissue using geoscience approaches. qPaLM requires no user-dependent training to operate on all image datasets in a classifier-agnostic manner to quantify occult abnormalities, derive mechanistic insights, and define a new feature class for machine-learning diagnostic classification.
