## Supplementary file 1 for "qPaLM: quantifying occult microarchitectural relationships in histopathological landscapes"

### Sheet: Sheet 1
metric	name	type	level	function_name
enn	euclidean nearest neighbor distance	aggregation metric	patch	lsm_p_enn
area	patch area	area and edge metric	patch	lsm_p_area
gyrate	radius of gyration	area and edge metric	patch	lsm_p_gyrate
perim	patch perimeter	area and edge metric	patch	lsm_p_perim
cai	core area index	core area metric	patch	lsm_p_cai
core	core area	core area metric	patch	lsm_p_core
ncore	number of core areas	core area metric	patch	lsm_p_ncore
circle	related circumscribing circle	shape metric	patch	lsm_p_circle
contig	contiguity index	shape metric	patch	lsm_p_contig
frac	fractal dimension index	shape metric	patch	lsm_p_frac
para	perimeter-area ratio	shape metric	patch	lsm_p_para
shape	shape index	shape metric	patch	lsm_p_shape
ai	aggregation index	aggregation metric	class	lsm_c_ai
clumpy	clumpiness index	aggregation metric	class	lsm_c_clumpy
cohesion	patch cohesion index	aggregation metric	class	lsm_c_cohesion
division	division index	aggregation metric	class	lsm_c_division
enn_cv	euclidean nearest neighbor distance	aggregation metric	class	lsm_c_enn_cv
enn_mn	euclidean nearest neighbor distance	aggregation metric	class	lsm_c_enn_mn
enn_sd	euclidean nearest neighbor distance	aggregation metric	class	lsm_c_enn_sd
iji	interspersion and juxtaposition index	aggregation metric	class	lsm_c_iji
lsi	landscape shape index	aggregation metric	class	lsm_c_lsi
mesh	effective mesh size	aggregation metric	class	lsm_c_mesh
nlsi	normalized landscape shape index	aggregation metric	class	lsm_c_nlsi
np	number of patches	aggregation metric	class	lsm_c_np
pd	patch density	aggregation metric	class	lsm_c_pd
pladj	percentage of like adjacencies	aggregation metric	class	lsm_c_pladj
split	splitting index	aggregation metric	class	lsm_c_split
area_cv	patch area	area and edge metric	class	lsm_c_area_cv
area_mn	patch area	area and edge metric	class	lsm_c_area_mn
area_sd	patch area	area and edge metric	class	lsm_c_area_sd
ca	total (class) area	area and edge metric	class	lsm_c_ca
ed	edge density	area and edge metric	class	lsm_c_ed
gyrate_cv	radius of gyration	area and edge metric	class	lsm_c_gyrate_cv
gyrate_mn	radius of gyration	area and edge metric	class	lsm_c_gyrate_mn
gyrate_sd	radius of gyration	area and edge metric	class	lsm_c_gyrate_sd
lpi	largest patch index	area and edge metric	class	lsm_c_lpi
pland	percentage of landscape	area and edge metric	class	lsm_c_pland
te	total edge	area and edge metric	class	lsm_c_te
cai_cv	core area index	core area metric	class	lsm_c_cai_cv
cai_mn	core area index	core area metric	class	lsm_c_cai_mn
cai_sd	core area index	core area metric	class	lsm_c_cai_sd
core_cv	core area	core area metric	class	lsm_c_core_cv
core_mn	core area	core area metric	class	lsm_c_core_mn
core_sd	core area	core area metric	class	lsm_c_core_sd
cpland	core area percentage of landscape	core area metric	class	lsm_c_cpland
dcad	disjunct core area density	core area metric	class	lsm_c_dcad
dcore_cv	disjunct core area	core area metric	class	lsm_c_dcore_cv
dcore_mn	disjunct core area	core area metric	class	lsm_c_dcore_mn
dcore_sd	disjunct core area	core area metric	class	lsm_c_dcore_sd
ndca	number of disjunct core areas	core area metric	class	lsm_c_ndca
tca	total core area	core area metric	class	lsm_c_tca
circle_cv	related circumscribing circle	shape metric	class	lsm_c_circle_cv
circle_mn	related circumscribing circle	shape metric	class	lsm_c_circle_mn
circle_sd	related circumscribing circle	shape metric	class	lsm_c_circle_sd
contig_cv	contiguity index	shape metric	class	lsm_c_contig_cv
contig_mn	contiguity index	shape metric	class	lsm_c_contig_mn
contig_sd	contiguity index	shape metric	class	lsm_c_contig_sd
frac_cv	fractal dimension index	shape metric	class	lsm_c_frac_cv
frac_mn	fractal dimension index	shape metric	class	lsm_c_frac_mn
frac_sd	fractal dimension index	shape metric	class	lsm_c_frac_sd
pafrac	perimeter-area fractal dimension	shape metric	class	lsm_c_pafrac
para_cv	perimeter-area ratio	shape metric	class	lsm_c_para_cv
para_mn	perimeter-area ratio	shape metric	class	lsm_c_para_mn
para_sd	perimeter-area ratio	shape metric	class	lsm_c_para_sd
shape_cv	shape index	shape metric	class	lsm_c_shape_cv
shape_mn	shape index	shape metric	class	lsm_c_shape_mn
shape_sd	shape index	shape metric	class	lsm_c_shape_sd
ai	aggregation index	aggregation metric	landscape	lsm_l_ai
cohesion	patch cohesion index	aggregation metric	landscape	lsm_l_cohesion
contag	connectance	aggregation metric	landscape	lsm_l_contag
division	division index	aggregation metric	landscape	lsm_l_division
enn_cv	euclidean nearest neighbor distance	aggregation metric	landscape	lsm_l_enn_cv
enn_mn	euclidean nearest neighbor distance	aggregation metric	landscape	lsm_l_enn_mn
enn_sd	euclidean nearest neighbor distance	aggregation metric	landscape	lsm_l_enn_sd
iji	interspersion and juxtaposition index	aggregation metric	landscape	lsm_l_iji
lsi	landscape shape index	aggregation metric	landscape	lsm_l_lsi
mesh	effective mesh size	aggregation metric	landscape	lsm_l_mesh
np	number of patches	aggregation metric	landscape	lsm_l_np
pd	patch density	aggregation metric	landscape	lsm_l_pd
pladj	percentage of like adjacencies	aggregation metric	landscape	lsm_l_pladj
split	splitting index	aggregation metric	landscape	lsm_l_split
area_cv	patch area	area and edge metric	landscape	lsm_l_area_cv
area_mn	patch area	area and edge metric	landscape	lsm_l_area_mn
area_sd	patch area	area and edge metric	landscape	lsm_l_area_sd
ed	edge density	area and edge metric	landscape	lsm_l_ed
gyrate_cv	radius of gyration	area and edge metric	landscape	lsm_l_gyrate_cv
gyrate_mn	radius of gyration	area and edge metric	landscape	lsm_l_gyrate_mn
gyrate_sd	radius of gyration	area and edge metric	landscape	lsm_l_gyrate_sd
lpi	largest patch index	area and edge metric	landscape	lsm_l_lpi
ta	total area	area and edge metric	landscape	lsm_l_ta
te	total edge	area and edge metric	landscape	lsm_l_te
condent	conditional entropy	complexity metric	landscape	lsm_l_condent
ent	shannon entropy	complexity metric	landscape	lsm_l_ent
joinent	joint entropy	complexity metric	landscape	lsm_l_joinent
mutinf	mutual information	complexity metric	landscape	lsm_l_mutinf
cai_cv	core area index	core area metric	landscape	lsm_l_cai_cv
cai_mn	core area index	core area metric	landscape	lsm_l_cai_mn
cai_sd	core area index	core area metric	landscape	lsm_l_cai_sd
core_cv	core area	core area metric	landscape	lsm_l_core_cv
core_mn	core area	core area metric	landscape	lsm_l_core_mn
core_sd	core area	core area metric	landscape	lsm_l_core_sd
dcad	disjunct core area density	core area metric	landscape	lsm_l_dcad
dcore_cv	disjunct core area	core area metric	landscape	lsm_l_dcore_cv
dcore_mn	disjunct core area	core area metric	landscape	lsm_l_dcore_mn
dcore_sd	disjunct core area	core area metric	landscape	lsm_l_dcore_sd
ndca	number of disjunct core areas	core area metric	landscape	lsm_l_ndca
tca	total core area	core area metric	landscape	lsm_l_tca
msidi	modified simpson's diversity index	diversity metric	landscape	lsm_l_msidi
msiei	modified simpson's evenness index	diversity metric	landscape	lsm_l_msiei
pr	patch richness	diversity metric	landscape	lsm_l_pr
prd	patch richness density	diversity metric	landscape	lsm_l_prd
rpr	relative patch richness	diversity metric	landscape	lsm_l_rpr
shdi	shannon's diversity index	diversity metric	landscape	lsm_l_shdi
shei	shannon's evenness index	diversity metric	landscape	lsm_l_shei
sidi	simpson's diversity index	diversity metric	landscape	lsm_l_sidi
siei	simspon's evenness index	diversity metric	landscape	lsm_l_siei
circle_cv	related circumscribing circle	shape metric	landscape	lsm_l_circle_cv
circle_mn	related circumscribing circle	shape metric	landscape	lsm_l_circle_mn
circle_sd	related circumscribing circle	shape metric	landscape	lsm_l_circle_sd
contig_cv	contiguity index	shape metric	landscape	lsm_l_contig_cv
contig_mn	contiguity index	shape metric	landscape	lsm_l_contig_mn
contig_sd	contiguity index	shape metric	landscape	lsm_l_contig_sd
frac_cv	fractal dimension index	shape metric	landscape	lsm_l_frac_cv
frac_mn	fractal dimension index	shape metric	landscape	lsm_l_frac_mn
frac_sd	fractal dimension index	shape metric	landscape	lsm_l_frac_sd
pafrac	perimeter-area fractal dimension	shape metric	landscape	lsm_l_pafrac
para_cv	perimeter-area ratio	shape metric	landscape	lsm_l_para_cv
para_mn	perimeter-area ratio	shape metric	landscape	lsm_l_para_mn
para_sd	perimeter-area ratio	shape metric	landscape	lsm_l_para_sd
shape_cv	shape index	shape metric	landscape	lsm_l_shape_cv
shape_mn	shape index	shape metric	landscape	lsm_l_shape_mn
shape_sd	shape index	shape metric	landscape	lsm_l_shape_sd
